# Cell cycle progression defects and impaired DNA damage signaling drive enlarged cells into senescence

**DOI:** 10.1101/2022.09.08.506740

**Authors:** Sandhya Manohar, Marianna E. Estrada, Federico Uliana, Gabriel E. Neurohr

## Abstract

Cellular senescence plays an important role in development, ageing, and cancer biology. Senescence is associated with increased cell size, but how this contributes to permanent cell cycle exit is poorly understood. Using reversible G1 cell cycle arrests combined with growth rate modulation, we examined the effects of excess cell size on cell cycle progression in human cells. We show that enlarged cells paradoxically have high levels of G1/S regulators relative to cells that were maintained at physiological size but also induce p21, which restrains cell cycle entry and protects against cell division failure. Furthermore, we find that enlarged cells bear an increased propensity for DNA breakage and concomitant DNA damage repair defects that are established during G1. Based on these observations, we propose that impaired DNA damage repair pathways prime enlarged cells for persistent replication-acquired damage, ultimately leading to catastrophic cell cycle failure and permanent cell cycle exit.
