## Supplemental Table 2 for "Cell cycle progression defects and impaired DNA damage signaling drive enlarged cells into senescence"

### Sheet: Sheet1
Majority.protein.IDs	gene_name	Day2_1	Day2_2	Day2_3	confluent_1	confluent_2	confluent_3	Torin1_1	Torin1_2	Torin1_3	palbo_1	palbo_2	palbo_3	Day2_avg	confluent_avg	Torin1_avg	palbo_avg
Q96MX0	CMTM3	12542.7	13380.3	13553.1	36865	40283.3	47050.4	34595	27238.9	33646	14947.5	15392.8	16577.2	13158.7	41399.6	31826.6	15639.1
Q9BT23	LIMD2	5887.15	7990.16	4564.84	4119.95	4247.83	3142.91	3631.8	3712	4022.2	2299.07	1461.75	1801.82	6147.39	3836.9	3788.67	1854.21
Q96T58	SPEN	8438.69	9409.71	7242.47	8877.57	9248.94	7794.34	9354.87	6943.79	9216.36	3825.03	4483.82	4163.9	8363.62	8640.28	8505.01	4157.58
O95425	SVIL	326931	322366	320142	762203	826191	761923	710709	712853	674185	356831	328278	318829	323146	783439	699249	334646
Q9Y3E1	HDGFL3	110716	103211	97695.6	214624	233537	222478	210714	197216	199305	94042.6	90533.8	98827.5	103874	223546	202412	94468
Q8NFP9	NBEA	13377.5	16030.9	17613.3	45757.7	48700.7	45811.5	48474.5	46359.6	43067.7	21757	22913.6	19351.4	15673.9	46756.6	45967.3	21340.7
P56270	MAZ	47441.3	48573	51438.1	67771.1	63177.3	64845.2	72241.6	66852.8	70487.3	32365.5	33190.1	31048	49150.8	65264.5	69860.6	32201.2
Q9HBE1	PATZ1	47441.3	48573	51438.1	67771.1	63177.3	64845.2	72241.6	66852.8	70487.3	32365.5	33190.1	31048	49150.8	65264.5	69860.6	32201.2
Q14119	VEZF1	47441.3	48573	51438.1	67771.1	63177.3	64845.2	72241.6	66852.8	70487.3	32365.5	33190.1	31048	49150.8	65264.5	69860.6	32201.2
Q5TEC6	NA	234251	176946	148097	321746	296570	480422	403767	372294	418072	189407	150980	200841	186431	366246	398044	180409
Q12873	CHD3	7026.34	7913.62	8457.38	11477.2	11109	10651.9	11547.6	12453.7	11741.6	4927.49	5389.61	5812.05	7799.11	11079.4	11914.3	5376.38
P16403	H1-2	175172	143002	136567	162010	176810	170723	199652	165729	152438	73434.2	81036	78182.9	151580	169848	172607	77551
Q8WXW3	PIBF1	3598.58	5000.79	3372.12	4835.27	5161.94	4177.49	5539.78	5165.49	5070.53	2627.99	1388.26	2607.16	3990.5	4724.9	5258.6	2207.8
Q96QV6	H2AC1	1.1367e+06	1.06005e+06	1.03182e+06	1.3567e+06	1.5901e+06	1.40772e+06	1.70905e+06	1.64329e+06	1.67225e+06	734783	638755	702256	1.07619e+06	1.4515e+06	1.67486e+06	691931
Q8IUE6	H2AC21	1.1367e+06	1.06005e+06	1.03182e+06	1.3567e+06	1.5901e+06	1.40772e+06	1.70905e+06	1.64329e+06	1.67225e+06	734783	638755	702256	1.07619e+06	1.4515e+06	1.67486e+06	691931
P16104	H2AX	1.1367e+06	1.06005e+06	1.03182e+06	1.3567e+06	1.5901e+06	1.40772e+06	1.70905e+06	1.64329e+06	1.67225e+06	734783	638755	702256	1.07619e+06	1.4515e+06	1.67486e+06	691931
Q8WWQ0	PHIP	8308.71	7977.42	7539.5	9163.81	12130.7	12660.4	12651.5	13360.5	10962.1	6686.74	4582.84	3716.95	7941.88	11318.3	12324.7	4995.51
P22304	IDS	12964.3	14833.5	12488	41879	43111.1	43631.2	41819.2	38779.3	40800.4	17720.7	15270.1	15904.4	13428.6	42873.8	40466.3	16298.4
Q9BS40	LXN	897363	817738	778912	3.05292e+06	3.43865e+06	3.6242e+06	4.18734e+06	4.25463e+06	4.46963e+06	1.74674e+06	1.62862e+06	1.67202e+06	831338	3.37193e+06	4.30386e+06	1.68246e+06
Q96A08	H2BC1	232654	198669	191086	282920	287692	275344	345267	311807	311236	124643	131998	120742	207469	281986	322770	125794
Q99880	H2BC13	232654	198669	191086	282920	287692	275344	345267	311807	311236	124643	131998	120742	207469	281986	322770	125794
Q8N257	H2BU1	50704	45313.5	39362.2	67581.7	64143.6	64079.1	81763.8	85135.6	81633.5	31919.9	31065.7	32347.6	45126.6	65268.1	82844.3	31777.7
O60437	PPL	28632.7	28117.7	29730.8	201397	200154	236774	98521.9	122374	84333.5	49570.2	34781.1	31995.2	28827.1	212775	101743	38782.2
P08253	MMP2	74929.2	73757.3	78256	120920	135042	129417	140186	143948	150271	67343.4	50320.2	47497.5	75647.5	128460	144802	55053.7
Q9UH99	SUN2	162654	164854	155415	283891	281387	295036	310729	301505	298297	123728	110850	109389	160975	286771	303510	114656
P0C0S8	H2AC11- H2AC13- H2AC15- H2AC16- H2AC17	1.748e+06	1.46284e+06	1.55922e+06	2.35007e+06	2.43615e+06	1.98101e+06	3.17281e+06	3.28442e+06	2.83632e+06	901376	1.21949e+06	1.05817e+06	1.59002e+06	2.25574e+06	3.09785e+06	1.05968e+06
Q96KK5	H2AC12	1.748e+06	1.46284e+06	1.55922e+06	2.35007e+06	2.43615e+06	1.98101e+06	3.17281e+06	3.28442e+06	2.83632e+06	901376	1.21949e+06	1.05817e+06	1.59002e+06	2.25574e+06	3.09785e+06	1.05968e+06
Q99878	H2AC14	1.748e+06	1.46284e+06	1.55922e+06	2.35007e+06	2.43615e+06	1.98101e+06	3.17281e+06	3.28442e+06	2.83632e+06	901376	1.21949e+06	1.05817e+06	1.59002e+06	2.25574e+06	3.09785e+06	1.05968e+06
Q6FI13	H2AC18- H2AC19	1.748e+06	1.46284e+06	1.55922e+06	2.35007e+06	2.43615e+06	1.98101e+06	3.17281e+06	3.28442e+06	2.83632e+06	901376	1.21949e+06	1.05817e+06	1.59002e+06	2.25574e+06	3.09785e+06	1.05968e+06
Q16777	H2AC20	1.748e+06	1.46284e+06	1.55922e+06	2.35007e+06	2.43615e+06	1.98101e+06	3.17281e+06	3.28442e+06	2.83632e+06	901376	1.21949e+06	1.05817e+06	1.59002e+06	2.25574e+06	3.09785e+06	1.05968e+06
P04908	H2AC4- H2AC8	1.748e+06	1.46284e+06	1.55922e+06	2.35007e+06	2.43615e+06	1.98101e+06	3.17281e+06	3.28442e+06	2.83632e+06	901376	1.21949e+06	1.05817e+06	1.59002e+06	2.25574e+06	3.09785e+06	1.05968e+06
Q93077	H2AC6	1.748e+06	1.46284e+06	1.55922e+06	2.35007e+06	2.43615e+06	1.98101e+06	3.17281e+06	3.28442e+06	2.83632e+06	901376	1.21949e+06	1.05817e+06	1.59002e+06	2.25574e+06	3.09785e+06	1.05968e+06
P20671	H2AC7	1.748e+06	1.46284e+06	1.55922e+06	2.35007e+06	2.43615e+06	1.98101e+06	3.17281e+06	3.28442e+06	2.83632e+06	901376	1.21949e+06	1.05817e+06	1.59002e+06	2.25574e+06	3.09785e+06	1.05968e+06
Q9BTM1	H2AJ	1.748e+06	1.46284e+06	1.55922e+06	2.35007e+06	2.43615e+06	1.98101e+06	3.17281e+06	3.28442e+06	2.83632e+06	901376	1.21949e+06	1.05817e+06	1.59002e+06	2.25574e+06	3.09785e+06	1.05968e+06
Q7L7L0	H2AW	1.748e+06	1.46284e+06	1.55922e+06	2.35007e+06	2.43615e+06	1.98101e+06	3.17281e+06	3.28442e+06	2.83632e+06	901376	1.21949e+06	1.05817e+06	1.59002e+06	2.25574e+06	3.09785e+06	1.05968e+06
O15438	ABCC3	5058.15	1468.48	1244.74	7635.16	8601.44	7922.42	5933.71	6091.44	4446.67	1744.11	1594.3	2099.82	2590.46	8053.01	5490.61	1812.75
Q14956	GPNMB	155867	143045	144313	800914	857680	928730	772635	776605	739384	250305	248580	255380	147742	862442	762875	251421
P26022	PTX3	6968.92	5203.01	4125.38	8327.26	7375.67	6853.81	6541.57	5565.64	5192.67	2077.42	1265.74	2116.6	5432.44	7518.91	5766.63	1819.92
Q8WVS4	WDR60	5346.33	4451.56	2851.03	5306.31	7026.97	4066.93	6862.28	4980.5	7930.29	1847.41	1928.15	2432.52	4216.31	5466.74	6591.02	2069.36
P16401	H1-5	358981	298894	292208	383419	435161	481431	582120	562001	584238	178993	162626	169704	316694	433337	576120	170441
P10412	H1-4	2.59334e+06	2.17833e+06	2.03978e+06	3.05587e+06	3.32239e+06	3.56803e+06	3.76363e+06	3.68473e+06	3.2453e+06	1.04413e+06	1.07914e+06	916298	2.27048e+06	3.31543e+06	3.56456e+06	1.01319e+06
Q15007	WTAP	4083.42	5417.97	5035.49	6959.62	2453.47	5588.8	5613	6202	5450.45	1463.96	1431.82	1907.3	4845.63	5000.63	5755.15	1601.03
Q53GG5	PDLIM3	1132.3	1156.64	1259.83	10388.6	12403.3	11024.7	7228.55	6784.49	5572.59	1764.5	1566.39	1790.91	1182.92	11272.2	6528.55	1707.27
Q92522	H1-10	46846.7	45302.7	45799.3	82940.5	75572.1	76959.2	144546	149236	131691	38142.1	34038.5	33381.7	45982.9	78490.6	141824	35187.4
