## Supplemental Table 3 for "Cell cycle progression defects and impaired DNA damage signaling drive enlarged cells into senescence"

### Sheet: Sheet1
Majority.protein.IDs	gene_name	Day2_1	Day2_2	Day2_3	confluent_1	confluent_2	confluent_3	Torin1_1	Torin1_2	Torin1_3	palbo_1	palbo_2	palbo_3	Day2_avg	confluent_avg	Torin1_avg	palbo_avg
Q15645	TRIP13	62425	65668.4	63123.2	20114	16856.4	16945.8	25361.1	25010.2	27098.4	52728	51296.9	57424.7	63738.9	17972.1	25823.3	53816.5
P50748	KNTC1	47550.6	40813.5	47893.6	13547.9	12044.5	11712.2	18282.3	15967.1	15160	34919.1	38409.9	29656.4	45419.2	12434.9	16469.8	34328.5
P26374	CHML	21218.4	21339.6	30913.1	13574.6	11560.2	8813.62	12504.6	10114.8	9949.63	18533	28187.4	21877.8	24490.3	11316.1	10856.3	22866.1
Q9BT25	HAUS8	8283.97	10414.8	8327.44	5497.68	2272.08	4626.64	4658.74	4027.03	3393.73	7984.76	9794.66	8036.6	9008.72	4132.13	4026.5	8605.34
O75155	CAND2	4115.73	3496.82	4006.93	1896.63	1753.47	1214.74	2385.42	1160.92	1563.53	3945.35	3643.29	3416.04	3873.16	1621.61	1703.29	3668.23
P38936	CDKN1A	7394.29	7488.44	9009.77	5610.73	6250.21	6413.3	6216.39	6468.38	8154.11	16119.2	12669.8	19047.5	7964.17	6091.41	6946.29	15945.5
Q9UHN6	CEMIP2	83385	75748.2	78918.1	60637.9	55270.3	53589.7	49786.6	52072.6	49542.1	116288	112847	122975	79350.4	56499.3	50467.1	117370
P25205	MCM3	948381	952566	1.00503e+06	217878	198876	203120	241709	257984	274885	585761	603682	634121	968658	206625	258193	607855
Q9BU40	CHRDL1	25830.1	28276.4	30432.3	16396.1	15961	12914.3	15409.2	13208.8	13869.7	29016.4	34367.1	36801.8	28179.6	15090.5	14162.5	33395.1
Q12983	BNIP3	13482.1	7277.91	9098.27	9558.82	6634.86	7639.75	12925.7	15133.3	11678.4	33762.1	29526.4	31858.6	9952.75	7944.48	13245.8	31715.7
P49736	MCM2	494571	449097	501601	101193	103591	85308.6	115689	122266	118233	281515	277700	298288	481756	96697.7	118729	285834
P18858	LIG1	15577.1	13896.4	15164.3	3624.55	3569.69	3327.76	2259.64	5344.1	4336.76	11421.8	8977.43	8662.28	14879.3	3507.33	3980.16	9687.17
Q13257	MAD2L1	123697	113440	139145	44534.9	45574.9	37439.1	46341.4	41083.4	41780.9	95519.1	113375	105669	125427	42516.3	43068.6	104855
O95810	CAVIN2	50722	43765.3	44827.6	62192.8	78076.6	64463.9	74111.4	68653.8	74172.8	185214	166474	177926	46438.3	68244.4	72312.7	176538
Q99541	PLIN2	47926.6	55643.7	65041.8	34186.2	31202.2	26535.8	30398.8	30061	28194.8	66492.2	76069.3	75051.3	56204.1	30641.4	29551.5	72537.6
Q9NZD2	GLTP	591743	610939	619466	352292	307025	310597	264674	292977	279631	690521	739866	682634	607383	323305	279094	704340
P33992	MCM5	335220	335441	342549	66183.8	45990.6	50075.5	74281.1	73117	77398.7	195229	182654	191331	337736	54083.3	74932.3	189738
O95340	PAPSS2	2.59022e+06	2.52296e+06	2.54882e+06	1.49601e+06	1.46352e+06	1.43995e+06	1.39337e+06	1.48946e+06	1.48552e+06	3.66866e+06	3.72836e+06	3.67865e+06	2.554e+06	1.46649e+06	1.45612e+06	3.69189e+06
Q9BY76	ANGPTL4	24570	27643.7	22236.5	18022.4	15814.7	14996.3	14917.3	14503.4	14917.7	35352	40077.5	37510.3	24816.7	16277.8	14779.5	37646.6
P05161	ISG15	177635	187365	196164	120986	118659	109640	100871	102110	97208.4	242896	278825	243469	187054	116428	100063	255063
P23921	RRM1	952862	923426	963647	291751	257281	256807	284441	290093	274331	677406	752153	734517	946645	268613	282955	721359
P33991	MCM4	257712	240992	246370	50206.4	40591.2	35691.4	58530.2	52279	57994.6	138724	138085	157538	248358	42163	56267.9	144782
Q86TC9	MYPN	50863.8	45233.6	52118.1	21165.5	17248.3	16167.7	18319.3	21143	21780.1	57839.4	50474.3	59323.1	49405.2	18193.8	20414.1	55878.9
Q14566	MCM6	525420	489315	535414	96121.1	79793.5	57822.9	113504	112810	116414	303794	317915	321752	516716	77912.5	114243	314487
Q8WWK9	CKAP2	5557.04	4839.81	5656	822.525	908.336	1070.57	1099.12	1235.82	1004.2	3598.25	2622.28	3117.43	5350.95	933.81	1113.05	3112.66
P24941	CDK2	22694.7	24168.3	31740.6	16233.3	14216.4	12591.1	13492.2	9116.11	11660.6	31885.2	34661.9	32551.8	26201.2	14347	11423	33033
Q00526	CDK3	22694.7	24168.3	31740.6	16233.3	14216.4	12591.1	13492.2	9116.11	11660.6	31885.2	34661.9	32551.8	26201.2	14347	11423	33033
Q9H788	SH2D4A	383992	400933	409397	202719	199399	197922	176397	189516	165498	493579	532885	522568	398107	200013	177137	516344
P00749	PLAU	40596.3	42997.6	49267.2	16294.3	14236.4	11056.4	18177.8	21661	19544	53831.4	61025.4	59592.4	44287.1	13862.3	19794.3	58149.7
Q9NRW3	APOBEC3C	23613.7	23623.1	22459.4	9791.01	14876.2	10618.6	8847.33	9197.33	10411.5	24310.6	27798.1	33524.6	23232.1	11761.9	9485.38	28544.5
Q96AK3	APOBEC3D	23613.7	23623.1	22459.4	9791.01	14876.2	10618.6	8847.33	9197.33	10411.5	24310.6	27798.1	33524.6	23232.1	11761.9	9485.38	28544.5
Q8IUX4	APOBEC3F	23613.7	23623.1	22459.4	9791.01	14876.2	10618.6	8847.33	9197.33	10411.5	24310.6	27798.1	33524.6	23232.1	11761.9	9485.38	28544.5
Q86SK9	SCD5	49684.1	49762.8	47500.6	37475	33940	33022	22228.7	23627	24676.9	71651.9	72181.7	71289	48982.5	34812.3	23510.9	71707.6
Q15021	NCAPD2	45520.4	43174.7	47465.7	11872.2	7014.65	9122.28	7214.73	9868.67	8016.97	22507.4	26653.8	28932.6	45386.9	9336.37	8366.79	26031.2
O75326	SEMA7A	509382	509170	473925	122423	108265	105613	95866.4	104787	101251	308827	325420	343200	497492	112100	100635	325816
P48681	NES	102399	97407.3	89984	80226.6	82957.9	82664	48818.6	56131.3	52346.6	165080	170727	189084	96596.8	81949.5	52432.2	174963
P60891	PRPS1	896774	847850	931209	762489	665603	605581	435193	507623	437555	1.56242e+06	1.67723e+06	1.50899e+06	891944	677891	460124	1.58288e+06
P04183	TK1	21918.7	15973.6	19233.5	6514.94	6061.89	6561.56	4575.06	5247.05	4460.03	14777.2	16622.6	18654.3	19042	6379.46	4760.71	16684.7
P98082	DAB2	553566	560583	553868	313248	300011	287323	201829	218326	217708	782587	771968	844768	556006	300194	212621	799774
Q9NQW6	ANLN	86172	89367	108514	23292.3	17394.6	14641.5	16531.9	20439.3	15820.8	76847.4	79498.9	81900.5	94684.3	18442.8	17597.3	79415.6
O00762	UBE2C	7753.24	6854.03	9791.52	1203.61	1032.79	910.958	991.386	1116.86	688.249	4551.6	5242.99	2962.58	8132.93	1049.12	932.164	4252.39
Q9BPX3	NCAPG	30342.1	34299.9	38093.3	3857.5	2363.86	3489.11	3793.33	3749.55	4697	18117.9	19228.6	21152.7	34245.1	3236.82	4079.96	19499.7
Q562R1	ACTBL2	17065.5	18463.3	14471.9	33947.4	33839.9	30893	15960.7	17712.5	14500.6	70737.7	87874.9	76126.2	16666.9	32893.4	16058	78246.3
P52566	ARHGDIB	60952.2	56851.9	54059.3	45875.7	45211.5	42972.8	27203.5	37790.5	30436.5	157093	161815	171951	57287.8	44686.6	31810.2	163620
Q9H0H5	RACGAP1	24341.7	25728.4	25335.1	8037.31	3386.3	3693.63	4462.16	4872.84	2722.92	19962.2	27617	21088.9	25135.1	5039.08	4019.3	22889.3
Q9Y6A5	TACC3	28519.8	22793.9	29695.9	1816.03	3293.91	1030.79	801.61	2151.18	724.746	12280.4	15184.6	14804	27003.2	2046.91	1225.85	14089.6
P46013	MKI67	82400	75037.7	89056.2	8676.5	5178.88	6092.92	5194.87	4890.74	6263.37	59568.1	73129.2	68470.2	82164.6	6649.43	5449.66	67055.8
P11388	TOP2A	192579	175715	222533	23201	15520.6	13759.1	7089.65	11054.7	8137.77	117518	122613	127265	196942	17493.6	8760.71	122465
P06493	CDK1	100169	102333	118709	13341.4	10670.2	10244.9	3880.38	6838.45	6330.73	77287.7	92191.2	90202.5	107070	11418.9	5683.19	86560.5
Q53EZ4	CEP55	14581.2	12096.6	16933.2	3129.05	1488.62	1712.45	773.122	879.784	903.969	18352.2	19155.4	19705	14537	2110.04	852.292	19070.9
P31350	RRM2	32016.7	33708.2	37666.5	1605.16	1212.15	2339.44	793.157	1109.86	743.936	19989.5	21905.4	20358.6	34463.8	1718.91	882.318	20751.2
